# Proof of concept continuous event logging in living cells

**DOI:** 10.1101/225151

**Authors:** Andrey Shur, Richard M. Murray

## Abstract

Cells must detect and respond to molecular events such as the presence or absence of specific small molecules. To accomplish this, cells have evolved methods to measure the presence and concentration of these small molecules in their environment and enact changes in gene expression or behavior. However, cells don’t usually change their DNA in response to such outside stimuli. In this work, we have engineered a genetic circuit that can enact specific and controlled genetic changes in response to changing small molecule concentrations. Known DNA sequences can be repeatedly integrated into a genomic array such that their identity and order encodes information about past small molecule concentrations that the cell has experienced. To accomplish this, we use catalytically inactive CRISPR-Cas9 (dCas9) to bind to and block attachment sites for the integrase Bxb1. Therefore, through the co-expression of dCas9 and guide RNA, Bxb1 can be directed to integrate one of two engineered plasmids, which correspond to two orthogonal small molecule inducers that can be recorded with this system. We identified the optimal location of guide RNA binding to the Bxb1 attP integrase attachment site, and characterized the detection limits of the system by measuring the minimal small molecule concentration and shortest induction time necessary to produce measurable differences in array composition as read out by Oxford Nanopore long read sequencing technology.
